# Within-host evolution of an avirulent *Salmonella* vaccine strain reveals regulatory tuning of virulence functionality without loss of function

**DOI:** 10.64898/2026.11.10.765621

**Authors:** Laëtitia Le Caous, Disha Tandon, Olivier Schären, Luca Beldi, Marco Martinovic, Fereshteh Akbari, Kristýna Filipová, Francisco Osorio-Barrios, Siegfried Hapfelmeier

## Abstract

Non-typhoidal *Salmonella* (NTS) relies on a costly epithelial invasion program encoded in *Salmonella* pathogenicity island 1 (SPI-1) to overcome microbiota-mediated colonization resistance. Because SPI-1 expression is a cooperative trait in which a minority of invasive SPI-1^ON^ cells benefits the wider bacterial population, inflammatory infection models readily select for permanently avirulent “cheater” mutants defective in SPI-1 function. However, while frequently observed during acute infection, isolates from persistent human NTS infection rarely exhibit obvious SPI-1 loss-of-function mutations, raising the question of whether SPI-1 contributes to bacterial fitness beyond induction of acute intestinal inflammation and tissue persistence. Here, we addressed this question using a metabolically attenuated yet epithelial-invasive auxotrophic *Salmonella* serovar Typhimurium (STm) vaccine strain (STm^Aux^) that persistently colonizes the murine intestine without causing overt inflammatory pathology or tissue infection while retaining SPI-1-dependent host interaction and immunogenicity. Following within-host evolution for up to five years, STm^Aux^ populations did not accumulate classical *hilD* or other obvious SPI-1 loss-of-function cheater mutants. Instead, parallel evolution repeatedly targeted the BarA/SirA two-component regulatory system, closely mirroring previous observations in persistent human NTS infections. Functional analyses demonstrated that evolved *barA* and *sirA* alleles tune rather than abolish SPI-1 function by sharply reducing the proportion of SPI-1^ON^ cells while preserving their individual epithelial invasion competence. Reconstructed in a prototrophic strain background, early evolved isolates retained full intestinal and systemic virulence *in vivo* despite exhibiting strongly reduced SPI-1^ON^ frequencies *in vitro*. Remarkably, identical *sirA* mutant alleles also emerged in a *hilD-*deficient strain background, indicating that selection for these adaptive variants is not contingent on canonical HilD-dependent SPI-1 activation. During prolonged evolution, additional mutations accumulated that were associated with loss of systemic virulence despite preservation of epithelial invasiveness, suggesting subsequent adaptation affecting host-interaction pathways beyond SPI-1-mediated virulence. Together, these findings identify regulatory tuning of the BarA/SirA control network as a conserved evolutionary trajectory during prolonged NTS persistence. Rather than favoring classical cheater-driven loss of virulence functions, long-term adaptation preserves substantial SPI-1-dependent host interaction while reducing the proportion of phenotypically virulent SPI-1^ON^ cells.
