## Supplementary Table 2 for "Within-host evolution of an avirulent *Salmonella* vaccine strain reveals regulatory tuning of virulence functionality without loss of function"

### Sheet: Supp Table 2
Supplementary Table 2. Extended bacteriual strains and relevant genotypes
Strain name	Acronym used in study	Background / immediate parent	Relevant genotype	Phenotype / resistance	Figure in study	Origin / reference
M736	M736	ATCC 14028s derivate IR715	ΔinvC::aphT	Nal, KanR	/	[60]
M738	M738	ATCC 14028s derivate IR715	ΔssaV::cat	Nal, CamR	/	[60]
HA706	HA706	SB300	ΔssaV::cat	CamR	/	[9]
M315	M315	SB300	ΔhilD::cat	CamR	/	[1]
SB300	STm	SB300	Wild-type, STm SL1344	StrR	Fig. 4A	[57]
HA630 cl.3	STmAux	SB300	Δasd::tetRA ΔdadX Δalr ΔmetC	Auxotroph TetR, StrR	Fig. 1 Fig. 4A Supp. Fig. 1 Supp. Fig. 2 Supp. Fig. 3D, E	[9]
HA630 cl.3 1K	STmAux	HA630 cl.3	Δasd::tetRA ΔdadX Δalr ΔmetC aphT	Auxotroph TetR, StrR, KanR	Fig. 2	[9]
HA630 cl.3 1C	STmAux	HA630 cl.3	Δasd::tetRA ΔdadX Δalr ΔmetC cat	Auxotroph TetR, StrR, CamR	Fig. 2	[9]
HA630 Ex-Aux	STmEx-Aux	HA630 cl.3	ΔdadX ΔmetC	Ex-Auxotroph StrR	Fig. 4A, B Fig. 6	this study
STmEx-Aux ΔssaV	STmEx-Aux ΔssaV	HA630 Ex-Aux	ΔdadX ΔmetC ΔssaV::cat	Ex-Auxotroph StrR, CamR	Fig. 5	this study
HA700	STmAux ΔinvC	HA630 cl.3	Δasd::tetRA ΔdadX Δalr ΔmetC ΔinvC::aphT	Auxotroph TetR, StrR, KanR	Fig. 4A Supp. Fig. 2B Supp. Fig. 3E	[9]
HA2045	STmEx-Aux ΔinvC	HA700	ΔdadX ΔmetC ΔinvC::aphT	Ex-Auxotroph StrR, KanR	Fig. 4A	this study
HA902	STmAux ΔhilD	HA630 cl.3	Δasd::tetRA ΔdadX Δalr ΔmetC ΔhilD::cat	StrR, CamR	Supp. Fig. 2C Supp. Fig. 3A-C	this study
HA705	STmΔinvC ΔssaV	SB300	ΔinvC::aphT ΔssaV::cat	StrR, KanR, CamR	Fig. 6	[9]
STmEx-Aux ΔsirA ΔssaV	STmEx-Aux ΔsirA ΔssaV	HA2046	ΔdadX ΔmetC ΔsirA::aphT ΔssaV::cat	StrR, KanR, CamR	Fig. 5	this study
HA2051	STmAux SirAΔ184-185	HA630 cl.3	Δasd::tetRA ΔdadX Δalr ΔmetC; sirA Δ184–185	Auxotroph TetR, StrR	Fig. 4A	this study
HA2051Ex-Aux	STmEx-Aux SirAΔ184-185 ΔssaV	HA2051	ΔdadX ΔmetC ΔssaV::cat; sirA Δ184–185	Ex-Auxotroph StrR, CamR	Fig. 5	this study
HA2004	STmΔsirA	HA630 cl.3	Δasd::tetRA ΔdadX Δalr ΔmetC ΔsirA::aphT	Auxotroph TetR, StrR, KanR	Fig. 4A	this study
HA2006	STmΔbarA	HA630 cl.3	Δasd::tetRA ΔdadX Δalr ΔmetC ΔbarA::aphT	Auxotroph TetR, StrR, KanR	Fig. 4A	this study
HA2054	STmAux BarAGly455Cys	HA630 cl.3	Δasd::tetRA ΔdadX Δalr ΔmetC barA G455C; aphT (linked marker)	Auxotroph TetR, StrR, KanR	Fig. 4A	this study
90d STmAux	90d STmAux	HA630 cl.3	Δasd::tetRA ΔdadX Δalr ΔmetC; sirA Δ184–185	Auxotroph TetR, StrR	Fig. 1A	this study
HA753	90d STmEx-Aux	90d STmAux	ΔdadX ΔmetC; sirA Δ184–185	Ex-Auxotroph StrR	Fig. 4A, B Fig. 6	this study
90d STmEx-Aux ΔssaV	90d STmEx-Aux ΔssaV	HA753	ΔdadX ΔmetC ΔssaV::cat; sirA Δ184–185	Ex-Auxotroph StrR, CamR	Fig. 5	this study
200d 9159 cl.1	200d STmAux	HA630 cl.3	Δasd::tetRA ΔdadX Δalr ΔmetC; SL1344_RS16850 G220D; barA G455C; SL1344_RS11465 frameshift (chr1:g.1735672_1735678del); pta partial deletion (chr1:g.1616703_1616894del)	Auxotroph TetR, StrR	Fig. 4A-STmAux BarAGly455Cys	this study
200d 9159 cl.2	200d STmAux	HA630 cl.3	Δasd::tetRA ΔdadX Δalr ΔmetC; SL1344_RS16850 G220D; barA G455C; pta partial deletion (chr1:g.1616703_1616894del)	Auxotroph TetR, StrR	Fig. 4A-STmAux BarAGly455Cys	this study
200d 9159 cl.3	200d STmAux	HA630 cl.3	Δasd::tetRA ΔdadX Δalr ΔmetC; SL1344_RS16850 G220D; barA G455C; pta partial deletion (chr1:g.1616703_1616894del)	Auxotroph TetR, StrR	Fig. 4A-STmAux BarAGly455Cys	this study
200d 9159 cl.3 Ex-Aux	200d STmEx-Aux	200d 9159 cl.3	ΔdadX ΔmetC; SL1344_RS16850 G220D; barA G455C; pta partial deletion (chr1:g.1616703_1616894del)	Ex-Auxotroph StrR	Fig. 4A, B Fig. 6	this study
200d 9159 cl.4	200d STmAux	HA630 cl.3	Δasd::tetRA ΔdadX Δalr ΔmetC; SL1344_RS16850 G220D; barA G455C; pta partial deletion (chr1:g.1616703_1616894del)	Auxotroph TetR, StrR, CamR	Fig. 4A- STmAux BarAGly455Cys	this study
200d 9161 cl.1	200d STmAux	HA630 cl.3	Δasd::tetRA ΔdadX Δalr ΔmetC; SL1344_RS16850 G220D; barA G455C; pta partial deletion (chr1:g.1616703_1616894del)	Auxotroph TetR, StrR, CamR	Fig. 4A- STmAux BarAGly455Cys	this study
200d 9161 cl.2	200d STmAux	HA630 cl.3	Δasd::tetRA ΔdadX Δalr ΔmetC; SL1344_RS16850 G220D; barA G455C; pta partial deletion (chr1:g.1616703_1616894del)	Auxotroph TetR, StrR, CamR	Fig. 4A- STmAux BarAGly455Cys	this study
200d HA902 9142 cl.1	200d STmAux ΔhilD	HA902	Δasd::tetRA ΔdadX Δalr ΔmetC ΔhilD::cat; SL1344_RS11645 Q292*; sirA Δ184–185	Auxotroph TetR, StrR, CamR	Supp. Fig. 3C	this study
200d HA902 9142 cl.2	200d STmAux ΔhilD	HA902	Δasd::tetRA ΔdadX Δalr ΔmetC ΔhilD::cat; glpB W123*; SL1344_RS11645 Q292*; sirA Δ184–185	Auxotroph TetR, StrR, CamR	Supp. Fig. 3C	this study
200d HA902 9142 cl.3	200d STmAux ΔhilD	HA902	Δasd::tetRA ΔdadX Δalr ΔmetC ΔhilD::cat; SL1344_RS11645 Q292*; sirA Δ184–185	Auxotroph TetR, StrR, CamR	Supp. Fig. 3C	this study
200d HA902 9142 cl.4	200d STmAux ΔhilD	HA902	Δasd::tetRA ΔdadX Δalr ΔmetC ΔhilD::cat; SL1344_RS11645 Q292*; sirA Δ184–185	Auxotroph TetR, StrR, CamR	Supp. Fig. 3C	this study
200d HA902 9143 cl.1	200d STmAux ΔhilD	HA902	Δasd::tetRA ΔdadX Δalr ΔmetC ΔhilD::cat; SL1344_RS11645 Q292*; sirA Δ184–185	Auxotroph TetR, StrR, CamR	Supp. Fig. 3C	this study
200d HA902 9143 cl.2	200d STmAux ΔhilD	HA902	Δasd::tetRA ΔdadX Δalr ΔmetC ΔhilD::cat; SL1344_RS11645 Q292*; sirA Δ184–185	Auxotroph TetR, StrR, CamR	Supp. Fig. 3C	this study
200d HA902 9143 cl.3	200d STmAux ΔhilD	HA902	Δasd::tetRA ΔdadX Δalr ΔmetC ΔhilD::cat; SL1344_RS11465 frameshift (chr1:g.1735777_1735783del); fliZ in-frame insertion (chr1:g.2064343_2064344insAGTTCT); SL1344_RS02885 K274E; glpA/glpT partial deletion (chr1:g.1677784_1678970del)	Auxotroph TetR, StrR, CamR	Supp. Fig. 3C	this study
200d HA902 9143 cl.4	200d STmAux ΔhilD	HA902	Δasd::tetRA ΔdadX Δalr ΔmetC ΔhilD::cat; SL1344_RS11465 frameshift (chr1:g.1735777_1735783del); fliZ in-frame insertion (chr1:g.2064343_2064344insAGTTCT); SL1344_RS02885 K274E; glpA/glpT partial deletion (chr1:g.1677784_1678970del)	Auxotroph TetR, StrR, CamR	Supp. Fig. 3C	this study
200d HA902 9140 cl.1	200d STmAux ΔhilD	HA902	Δasd::tetRA ΔdadX Δalr ΔmetC ΔhilD::cat; SL1344_RS11645 Q169*; sirA frameshift (chr1:g.2069849_2069850insGA); sspA V91F	Auxotroph TetR, StrR, CamR	Supp. Fig. 3C	this study
200d HA902 9140 cl.2	200d STmAux ΔhilD	HA902	Δasd::tetRA ΔdadX Δalr ΔmetC ΔhilD::cat; SL1344_RS11645 Q169*; sirA frameshift (chr1:g.2069849_2069850insGA); sspA V91F	Auxotroph TetR, StrR, CamR	Supp. Fig. 3C	this study
200d HA902 9140 cl.3	200d STmAux ΔhilD	HA902	Δasd::tetRA ΔdadX Δalr ΔmetC ΔhilD::cat; fliZ in-frame insertion (chr1:g.2064343_2064344insAGTTCT); SL1344_RS02885 K274E; glpA/glpT partial deletion (chr1:g.1677784_1678970del)	Auxotroph TetR, StrR, CamR	Supp. Fig. 3C	this study
200d HA902 9140 cl.4	200d STmAux ΔhilD	HA902	Δasd::tetRA ΔdadX Δalr ΔmetC ΔhilD::cat; fliZ in-frame insertion (chr1:g.2064343_2064344insAGTTCT); SL1344_RS02885 K274E; glpA/glpT partial deletion (chr1:g.1677784_1678970del)	Auxotroph TetR, StrR, CamR	Supp. Fig. 3C	this study
200d HA902 9144 cl.1	200d STmAux ΔhilD	HA902	Δasd::tetRA ΔdadX Δalr ΔmetC ΔhilD::cat; SL1344_RS11645 Q292*; sirA Δ184–185	Auxotroph TetR, StrR, CamR	Supp. Fig. 3C	this study
200d HA902 9144 cl.2	200d STmAux ΔhilD	HA902	Δasd::tetRA ΔdadX Δalr ΔmetC ΔhilD::cat; SL1344_RS11465 frameshift (chr1:g.1735777_1735783del); fliZ in-frame insertion (chr1:g.2064343_2064344insAGTTCT); SL1344_RS02885 K274E; glpA/glpT partial deletion (chr1:g.1677784_1678970del)	Auxotroph TetR, StrR, CamR	Supp. Fig. 3C	this study
200d HA902 9144 cl.3	200d STmAux ΔhilD	HA902	Δasd::tetRA ΔdadX Δalr ΔmetC ΔhilD::cat; SL1344_RS11645 Q292*; sirA Δ184–185	Auxotroph TetR, StrR, CamR	Supp. Fig. 3C	this study
200d HA902 9144 cl.4	200d STmAux ΔhilD	HA902	Δasd::tetRA ΔdadX Δalr ΔmetC ΔhilD::cat; SL1344_RS11645 Q292*; sirA Δ184–185	Auxotroph TetR, StrR, CamR	Supp. Fig. 3C	this study
200d HA902 9146 cl.1	200d STmAux ΔhilD	HA902	Δasd::tetRA ΔdadX Δalr ΔmetC ΔhilD::cat; SL1344_RS11465 frameshift (chr1:g.1735777_1735783del); fliZ in-frame insertion (chr1:g.2064343_2064344insAGTTCT); SL1344_RS02885 K274E; glpA/glpT partial deletion (chr1:g.1677784_1678970del)	Auxotroph TetR, StrR, CamR	Supp. Fig. 3C	this study
200d HA902 9146 cl.2	200d STmAux ΔhilD	HA902	Δasd::tetRA ΔdadX Δalr ΔmetC ΔhilD::cat; SL1344_RS11645 Q292*; sirA Δ184–185	Auxotroph TetR, StrR, CamR	Supp. Fig. 3C	this study
200d HA902 9146 cl.3	200d STmAux ΔhilD	HA902	Δasd::tetRA ΔdadX Δalr ΔmetC ΔhilD::cat; SL1344_RS11645 Q292*; sirA Δ184–185	Auxotroph TetR, StrR, CamR	Supp. Fig. 3C	this study
200d HA902 9146 cl.4	200d STmAux ΔhilD	HA902	Δasd::tetRA ΔdadX Δalr ΔmetC ΔhilD::cat; SL1344_RS11465 frameshift (chr1:g.1735777_1735783del); fliZ in-frame insertion (chr1:g.2064343_2064344insAGTTCT); SL1344_RS02885 K274E; glpA/glpT partial deletion (chr1:g.1677784_1678970del)	Auxotroph TetR, StrR, CamR	Supp. Fig. 3C	this study
200d HA902 9148 cl.1	200d STmAux ΔhilD	HA902	Δasd::tetRA ΔdadX Δalr ΔmetC ΔhilD::cat; fliZ in-frame insertion (chr1:g.2064343_2064344insAGTTCT); SL1344_RS02885 K274E; glpA/glpT partial deletion (chr1:g.1677784_1678970del)	Auxotroph TetR, StrR, CamR	Supp. Fig. 3C	this study
200d HA902 9148 cl.2	200d STmAux ΔhilD	HA902	Δasd::tetRA ΔdadX Δalr ΔmetC ΔhilD::cat; fliZ in-frame insertion (chr1:g.2064343_2064344insAGTTCT); SL1344_RS02885 K274E; glpA/glpT partial deletion (chr1:g.1677784_1678970del)	Auxotroph TetR, StrR, CamR	Supp. Fig. 3C	this study
200d HA902 9148 cl.3	200d STmAux ΔhilD	HA902	Δasd::tetRA ΔdadX Δalr ΔmetC ΔhilD::cat	Auxotroph TetR, StrR, CamR	Supp. Fig. 3C	this study
200d HA902 9148 cl.4	200d STmAux ΔhilD	HA902	Δasd::tetRA ΔdadX Δalr ΔmetC ΔhilD::cat; fliZ in-frame insertion (chr1:g.2064343_2064344insAGTTCT); SL1344_RS02885 K274E; crl frameshift (chr1:g.3700630_3700631insA); glpA/glpT partial deletion (chr1:g.1677784_1678970del)	Auxotroph TetR, StrR, CamR	Supp. Fig. 3C Supp. Fig. 3E - 200d STmAux ΔhilD SirAΔ184-185	this study
200d HA902 9149 cl.1	200d STmAux ΔhilD	HA902	Δasd::tetRA ΔdadX Δalr ΔmetC ΔhilD::cat; SL1344_RS11645 Q292*; sirA Δ184–185	Auxotroph TetR, StrR, CamR	Supp. Fig. 3C Supp. Fig. 3E - 200d STmAux ΔhilD SirAΔ184-185	this study
200d HA902 9149 cl.2	200d STmAux ΔhilD	HA902	Δasd::tetRA ΔdadX Δalr ΔmetC ΔhilD::cat; fliZ in-frame insertion (chr1:g.2064343_2064344insAGTTCT); SL1344_RS02885 K274E; glpA/glpT partial deletion (chr1:g.1677784_1678970del)	Auxotroph TetR, StrR, CamR	Supp. Fig. 3C Supp. Fig. 3E - 200d STmAux ΔhilD SirAΔ184-185	this study
200d HA902 9149 cl.3	200d STmAux ΔhilD	HA902	Δasd::tetRA ΔdadX Δalr ΔmetC ΔhilD::cat; fliZ in-frame insertion (chr1:g.2064343_2064344insAGTTCT); SL1344_RS02885 K274E; glpA/glpT partial deletion (chr1:g.1677784_1678970del)	Auxotroph TetR, StrR, CamR	Supp. Fig. 3C Supp. Fig. 3E - 200d STmAux ΔhilD SirA WT	this study
1461d STmAux	1461d STmAux	HA630 cl.3	Δasd::tetRA ΔdadX Δalr ΔmetC; ompR G63C; pckA G283D; iscS E103G; sirA Δ184–185; SL1344_RS02885 L902S; SL1344_RS22900 G102R; SL1344_RS22900 S415T; glpA–glpT–glpQ deletion (chr1:g.1677700_1679828del; glpA/glpQ partial)	Auxotroph TetR, StrR	Fig. 4A	this study
1461d STmAux 1K	1461d STmAux	1461d STmAux	Δasd::tetRA ΔdadX Δalr ΔmetC aphT; ompR G63C; pckA G283D; iscS E103G; sirA Δ184–185; SL1344_RS02885 L902S; SL1344_RS22900 G102R; SL1344_RS22900 S415T; glpA–glpT–glpQ deletion (chr1:g.1677700_1679828del; glpA/glpQ partial)	Auxotroph TetR, StrR, KanR	Fig. 2	this study
HA755	1461d STmEx-Aux	1461d STmAux	ΔdadX ΔmetC; ompR G63C; pckA G283D; iscS E103G; sirA Δ184–185; SL1344_RS02885 L902S; SL1344_RS22900 G102R; SL1344_RS22900 S415T; glpA–glpT–glpQ deletion (chr1:g.1677700_1679828del; glpA/glpQ partial)	Ex-Auxotroph StrR	Fig. 4A, B Fig. 6	this study
1461d STmEx-Aux ΔssaV	1461d STmEx-Aux ΔssaV	HA755	ΔdadX ΔmetC Δssav::cat; ompR G63C; pckA G283D; iscS E103G; sirA Δ184–185; SL1344_RS02885 L902S; SL1344_RS22900 G102R; SL1344_RS22900 S415T; glpA–glpT–glpQ deletion (chr1:g.1677700_1679828del; glpA/glpQ partial)	Ex-Auxotroph StrR, CamR	Fig. 5	this study
1842d 433 cl.1	1842d STmAux	HA630 cl.3	Δasd::tetRA ΔdadX Δalr ΔmetC; ompR G63C; pckA G283D; pheA T185A; SL1344_RS12015 Q32*; sirA Δ184–185; purR C245Y; SL1344_RS02885 L902S; allR Q72*; rsmS A33V; citF A99V; SL1344_RS22900 G102R; kup L154F; glpA–glpT–glpQ deletion (chr1:g.1677700_1679828del; glpA/glpQ partial)	Auxotroph TetR, StrR	Fig. 4A- STmAux SirAΔ184-185	this study
1842d 433 cl.2	1842d STmAux	HA630 cl.3	Δasd::tetRA ΔdadX Δalr ΔmetC; ompR G63C; pckA G283D; pheA T185A; SL1344_RS12015 Q32*; sirA Δ184–185; purR C245Y; SL1344_RS02885 L902S; allR Q72*; rsmS A33V; SL1344_RS22900 G102R; kup L154F; glpA–glpT–glpQ deletion (chr1:g.1677700_1679828del; glpA/glpQ partial)	Auxotroph TetR, StrR	Fig. 4A- STmAux SirAΔ184-185	this study
1842d 433 cl.3	1842d STmAux	HA630 cl.3	Δasd::tetRA ΔdadX Δalr ΔmetC; ompR G63C; pckA G283D; pheA T185A; SL1344_RS12015 Q32*; sirA Δ184–185; znuA W17*; purR C245Y; SL1344_RS02885 L902S; allR Q72*; rsmS A33V; SL1344_RS22900 G102R; kup L154F; glpA–glpT–glpQ deletion (chr1:g.1677700_1679828del; glpA/glpQ partial)	Auxotroph TetR, StrR	Fig. 4A- STmAux SirAΔ184-185	this study
1842d 515 cl.1	1842d STmAux	HA630 cl.3	Δasd::tetRA ΔdadX Δalr ΔmetC; ompR G63C; pckA G283D; pheA T185A; SL1344_RS12015 Q32*; wzzB Q69*; sirA Δ184–185; SL1344_RS02885 L902S; allR Q72*; rsmS A33V; SL1344_RS22900 G102R; kup L154F; glpA–glpT–glpQ deletion (chr1:g.1677700_1679828del; glpA/glpQ partial)	Auxotroph TetR, StrR	Fig. 4A- STmAux SirAΔ184-185	this study
1842d 515 cl.2	1842d STmAux	HA630 cl.3	Δasd::tetRA ΔdadX Δalr ΔmetC; ompR G63C; pckA G283D; tdcA E17*; pheA T185A; SL1344_RS12015 Q32*; SL1344_RS11465 frameshift (chr1:g.1735672_1735678del); sirA Δ184–185; SL1344_RS02885 L902S; allR Q72*; rsmS A33V; SL1344_RS22900 G102R; kup L154F; glpA–glpT–glpQ deletion (chr1:g.1677700_1679828del; glpA/glpQ partial)	Auxotroph TetR, StrR	Fig. 4A- STmAux SirAΔ184-185	this study
1842d 520 cl.1	1842d STmAux	HA630 cl.3	Δasd::tetRA ΔdadX Δalr ΔmetC; ompR G63C; pckA G283D; pheA T185A; SL1344_RS12015 Q32*; wzzB Q69*; sirA Δ184–185; znuC L25P; SL1344_RS02885 L902S; allR Q72*; rsmS A33V; SL1344_RS22900 G102R; kup L154F; glpA–glpT–glpQ deletion (chr1:g.1677700_1679828del; glpA/glpQ partial)	Auxotroph TetR, StrR	Fig. 4A- STmAux SirAΔ184-185	this study
1842d 520 cl.1Ex-Aux	1842d STmEx-Aux	1842d 520 cl.1	ΔdadX ΔmetC; ompR G63C; pckA G283D; pheA T185A; SL1344_RS12015 Q32*; wzzB Q69*; sirA Δ184–185; znuC L25P; SL1344_RS02885 L902S; allR Q72*; rsmS A33V; SL1344_RS22900 G102R; kup L154F; glpA–glpT–glpQ deletion (chr1:g.1677700_1679828del; glpA/glpQ partial)	Ex-Auxotroph StrR	Fig. 4A, B Fig. 6	this study
1842d 520 cl.2	1842d STmAux	HA630 cl.3	Δasd::tetRA ΔdadX Δalr ΔmetC; ompR G63C; pckA G283D; tdcA E17*; pheA T185A; SL1344_RS12015 Q32*; sirA Δ184–185; SL1344_RS02885 L902S; allR Q72*; rsmS A33V; SL1344_RS22900 G102R; kup L154F; glpA–glpT–glpQ deletion (chr1:g.1677700_1679828del; glpA/glpQ partial)	Auxotroph TetR, StrR	Fig. 4A- STmAux SirAΔ184-185	this study
1842d 520 cl.3	1842d STmAux	HA630 cl.3	Δasd::tetRA ΔdadX Δalr ΔmetC; ompR G63C; pckA G283D; pheA T185A; SL1344_RS12015 Q32*; wzzB Q69*; sirA Δ184–185; znuC L25P; SL1344_RS02885 L902S; allR Q72*; rsmS A33V; SL1344_RS22900 G102R; kup L154F; glpA–glpT–glpQ deletion (chr1:g.1677700_1679828del; glpA/glpQ partial)	Auxotroph TetR, StrR	Fig. 4A- STmAux SirAΔ184-185	this study
